# A-to-I RNA editing in honeybees shows signals of adaptation and convergent evolution

**DOI:** 10.1101/2020.01.15.907287

**Authors:** Yuange Duan, Shengqian Dou, Hagit T. Porath, Jiaxing Huang, Eli Eisenberg, Jian Lu

## Abstract

Social insects exhibit extensive phenotypic diversities among the genetically similar individuals, suggesting a role for the epigenetic regulations beyond the genome level. The ADAR-mediated adenosine-to-inosine (A-to-I) RNA editing, an evolutionarily conserved mechanism, facilitates adaptive evolution by expanding proteomic diversities. Here, we characterize the A-to-I RNA editome of honeybees (*Apis mellifera*), identifying 407 high-confidence A-to-I editing sites. Editing is most abundant in the heads, and shows signatures for positive selection. Editing behavior differs between foragers and nurses, suggesting a role for editing in caste differentiation. Although only five sites are conserved between bees and flies, an unexpectedly large number of genes exhibit editing in both species, albeit at different locations, including the nonsynonymous auto-editing of *Adar*. This convergent evolution, where the same target genes independently acquire recoding events in distant diverged clades, together with the signals of adaptation observed in honeybees alone, further supports the notion of recoding being adaptive.
