## Supplementary material for "A-to-I RNA editing in honeybees shows signals of adaptation and convergent evolution": Table S7

### Sheet: TableS_caste_diffsite
chr:pos	annotation	gene	level_drones	level_workers	FDR
Group10.11:147927	Intergenic	non	0.703521	0.495109	0.0283516
Group10.11:148520	Intergenic	non	0.251254	0.102916	0.0401542
Group10.11:148526	Intergenic	non	0.23104	0.0769291	0.0283516
Group10.11:148529	Intergenic	non	0.682252	0.525555	0.0283516
Group11.14:556367	Intergenic	non	0.507538	0.308176	0.0480895
Group11.14:556494	Intergenic	non	0.174312	0.0486976	0.0453626
Group11.14:556503	Intergenic	non	0.375	0.201849	0.0453626
Group11.18:2000258	3'UTR	GB45141	0.423077	0	0.0283516
Group12.15:6266	Intergenic	non	0.0882334	0	0.0401542
Group14.9:1310017	Intron	GB43558	0.0389294	0.000847458	0.0449342
Group15.19:2283389	Intron	GB49994	0.110169	0.00377358	0.0449342
Group2.17:1038980	Intergenic	non	0.137572	0.0467895	0.0283516
Group2.17:1040878	Intergenic	non	0.171103	0.000256476	0.0449342
Group2.18:424121	Intergenic	non	0.0726464	0.0110759	0.0401542
Group3.18:245741	3'UTR	GB46145	0.100917	0.0381551	0.0283516
Group4.13:237734	Nonsyn	GB44091	0.0897436	0.00161031	0.0449342
Group4.13:955237	Intergenic	non	0.0758401	0.138355	0.0401542
Group4.6:438353	Intron	GB49542	0.222222	0	0.0283516
Group5.11:246332	Nonsyn	GB42054	0.0125326	0.000699953	0.0401542
Group5.11:246359	Nonsyn	GB42054	0.617424	0.164102	0.0283516
Group5.11:263197	Intergenic	non	0.338401	0.0709046	0.0283516
Group5.20:274576	Intergenic	non	0.150284	0.0995822	0.0453626
Group7.22:524689	Intergenic	non	0.0299401	0.0415534	0.0453626
Group7.22:524757	Intergenic	non	0.0159817	0.0304294	0.0453626
Group8.13:151036	Intergenic	non	0.617647	0.00125078	0.0449342
Group8.21:805766	Nonsyn	GB51653	0.0126843	0.00146199	0.0283516
