## Supplementary material for "A-to-I RNA editing in honeybees shows signals of adaptation and convergent evolution": Table S8

### Sheet: TableS_subcaste_diffsite
chr:pos	annotation	gene	level_nurse	level_forager	FDR
Group1.1:1276925	Intergenic	non	0.149533	0.229167	0.262056
Group1.4:287575	Intergenic	non	0.194996	0.277878	0.262056
Group1.8:352083	Nonsyn	GB54827	0.34632	0.392424	0.262056
Group10.11:147938	Intergenic	non	0.0221861	0.0339921	0.262056
Group10.26:1485264	Intergenic	non	0.0894309	0.104696	0.262056
Group10.26:1666693	3'UTR	GB50942	0.0231792	0.0424715	0.244207
Group12.13:2129375	3'UTR	GB40626	0.0207792	0.0384615	0.244207
Group12.13:2129385	3'UTR	GB40626	0.208729	0.296085	0.244207
Group13.3:420194	3'UTR	GB54774	0.0616184	0.0871003	0.262056
Group13.3:420434	3'UTR	GB54774	0.208738	0.30735	0.291676
Group13.3:420438	3'UTR	GB54774	0.183406	0.251969	0.291676
Group13.7:694421	Intergenic	non	0.0852637	0.115768	0.291676
Group14.15:52120	Intergenic	non	0.163785	0.242171	0.262056
Group14.9:984689	3'UTR	GB43618	0.13225	0.154502	0.244207
Group15.10:110162	Intergenic	non	0.0552044	0.100461	0.244207
Group15.10:42430	3'UTR	GB54666	0.233655	0.280864	0.291676
Group15.19:2001566	Intergenic	non	0	0.0978261	0.267753
Group15.19:3893112	Intergenic	non	0.0650289	0.0975769	0.262056
Group15.19:751233	Intergenic	non	0.2755	0.357354	0.244207
Group15.19:753243	Nonsyn	GB50090	0.178351	0.231992	0.262056
Group2.17:1047650	Intergenic	non	0.359639	0.440603	0.262056
Group2.17:1048247	Intergenic	non	0.114878	0.15575	0.262056
Group2.17:1048252	Intergenic	non	0.243439	0.338537	0.244207
Group2.17:1048652	Intergenic	non	0.293344	0.394437	0.244207
Group2.17:1048664	Intergenic	non	0.11141	0.144923	0.244207
Group2.17:1051600	Intergenic	non	0.0364765	0.052497	0.244207
Group2.18:418608	Intergenic	non	0.0233733	0.036221	0.291676
Group3.18:250621	3'UTR	GB46145	0.067979	0.0833509	0.262056
Group4.16:819457	Intergenic	non	0.0849057	0.128641	0.244207
Group5.11:246359	Nonsyn	GB42054	0.175715	0.153746	0.262056
Group5.14:1634027	3'UTR	GB44634	0.151639	0.0942249	0.262056
Group5.14:1645740	3'UTR	GB44482	0.331151	0.385668	0.291676
Group5.14:1646788	3'UTR	GB44482	0.302623	0.347894	0.262056
Group5.18:484929	Intergenic	non	0.0204188	0.0252325	0.244207
Group6.37:621022	Nonsyn	GB45348	0.00187066	0.000785299	0.267753
Group7.12:189717	3'UTR	GB49233	0.0330189	0.063981	0.262056
Group7.17:102055	3'UTR	GB43300	0.0549036	0.0836732	0.291676
Group7.17:102056	3'UTR	GB43300	0.0520051	0.0851195	0.262056
Group7.17:551375	Intergenic	non	0.506927	0.558948	0.291676
Group7.20:16856	Nonsyn	GB40980	0.308348	0.265517	0.262056
Group7.22:524644	Intergenic	non	0.0295815	0.034831	0.262056
Group7.22:524661	Intergenic	non	0.122855	0.150793	0.262056
Group7.22:524662	Intergenic	non	0.0256913	0.0347136	0.244207
Group7.22:524665	Intergenic	non	0.378538	0.436342	0.262056
Group7.22:524674	Intergenic	non	0.0484067	0.0647223	0.244207
Group7.22:524689	Intergenic	non	0.0393636	0.0439312	0.291676
Group7.22:524707	Intergenic	non	0.0279514	0.0342323	0.291676
Group7.22:524729	Intergenic	non	0.0666196	0.0746809	0.291676
Group7.22:524730	Intergenic	non	0.0634853	0.070711	0.291676
Group7.22:524845	Intergenic	non	0.153583	0.166176	0.244207
Group7.22:524853	Intergenic	non	0.138451	0.158313	0.262056
Group7.22:524855	Intergenic	non	0.299225	0.343129	0.262056
Group7.22:524933	Intergenic	non	0.148329	0.176393	0.244207
Group7.24:425345	Nonsyn	GB48155	0.204619	0.238397	0.291676
Group8.6:130571	3'UTR	GB40457	0.0390139	0.0565501	0.244207
Group8.6:728981	Nonsyn	GB40519	0.630268	0.582199	0.291676
Group8.8:760292	Nonsyn	GB43906	0.196765	0.258228	0.291676
Group9.10:2793355	Nonsyn	GB42866	0.0722022	0.160976	0.262056
Group9.10:3053763	Nonsyn	GB42604	0.0165746	0.104972	0.267753
Group9.8:499667	Intergenic	non	0.185099	0.258595	0.262056
GroupUn10:42237	Intergenic	non	0.00200592	0.000858799	0.262056
